# Hemi Manganese Exchangers 1 and 2 enable manganese import at the plasma membrane in cyanobacteria

**DOI:** 10.1101/2023.02.16.528846

**Authors:** Mara Reis, Fabian Brandenburg, Michael Knopp, Samantha Flachbart, Andrea Bräutigam, Sabine Metzger, Sven B. Gould, Marion Eisenhut

## Abstract

Manganese (Mn) is key to oxygenic photosynthesis as it catalyzes the splitting of water in photosystem II and functions as cofactor of multiple enzymes. A single ABC-type transporter, MntCAB, is so far established for the uptake of the metal under limiting conditions in cyanobacteria. It is unknown how Mn is imported under replete conditions. We identified two proteins in the cyanobacterium *Synechocystis* sp. PCC 6803, which are homologous to the unknown protein family 0016 (UPF0016) member manganese exporter (Mnx). In contrast to Mnx, which consists of six transmembrane domains, the new candidate proteins contain three transmembrane domains. Hence, we named them hemi manganese exchangers (Hmx) 1 and 2. Knock-out mutants in *hmx1* and/or *hmx2* showed sensitivity toward low Mn supplementation, and reduced intracellular Mn pools. Additional deletion of *mntC* hindered the cells to thrive unless the medium was supplemented with Mn to compensate for the depletion of their intracellular Mn pool. In accordance with the observed localization of Hmx1 and Hmx2 in the plasma membrane, we postulate a Mn uptake function for heteromeric Hmx1/2 across the plasma membrane under a wide range of Mn concentrations and a supporting role for the MntCAB system under Mn-limiting conditions. On the basis of their phylogenies, we propose that Hmx1 and Hmx2 are the ancestral progenitors of eukaryote-type UPF0016 proteins with six transmembrane domains. The Mn transport function of Hmx1/2 underscores this as a fundamental and ancient feature of the UPF0016 family. Potentially, Hmx1 and Hmx2 coevolved with the internalization of the oxygen-evolving complex.
