## Supplementary material for "Hemi Manganese Exchangers 1 and 2 enable manganese import at the plasma membrane in cyanobacteria": Table S3

### Sheet: Homologs UPF0016
Table S3: Occurence and organization of UPF0016 genes in cyanobacterial genomes (Source: Cyanobase 15.08.2018)
Species name	Mnx	Hmx1	Hmx2	Operon hmx1 hmx2
''Nostoc azollae'' 0708	Aazo_2812	Aazo_2417	Aazo_2416	yes
[Oscillatoria] sp. PCC 6506	OSCI_870042	OSCI_3210002	OSCI_3210003	yes
Acaryochloris marina MBIC11017	AM1_A0269	AM1_2893	AM1_2894	yes
Anabaena cylindrica PCC 7122	Anacy_2713	Anacy_5079	Anacy_5080	yes
Anabaena sp. 90	ANA_C20750	ANA_C20442	ANA_C20443	yes
Anabaena sp. wa102	AA650_18205	AA650_16825	AA650_16820	yes
Anabaena variabilis ATCC 29413	Ava_0667	Ava_2378	Ava_2379	yes
Aphanizomenon flos-aquae 2012/KM1/D3	OA07_14620	OA07_17200	OA07_17205	yes
Arthrospira maxima CS-328	AmaxDRAFT_1951	AmaxDRAFT_1155	AmaxDRAFT_1156	yes
Arthrospira platensis C1	SPLC1_S201350	SPLC1_S240770	SPLC1_S240760	yes
Arthrospira platensis NIES-39	NIES39_A04230	NIES39_K02310	NIES39_K02320	yes
Arthrospira platensis str. Paraca	APPUASWS_027195	APPUASWS_022400	APPUASWS_022405	yes
Arthrospira sp. PCC 8005		ARTHRO_420029	ARTHRO_420030	yes
Calothrix sp. 336/3	IJ00_25085	IJ00_05910	IJ00_05905	yes
Calothrix sp. PCC 6303	Cal6303_4510	Cal6303_4559	Cal6303_0122	no
Calothrix sp. PCC 7507	Cal7507_3001	Cal7507_0354	Cal7507_0355	yes
Candidatus Synechococcus spongiarum 142		TH68_06940	TH68_06935	yes
Candidatus Synechococcus spongiarum SP3		TE42_00435	TE42_00430	yes
Chamaesiphon minutus PCC 6605	Cha6605_4450	Cha6605_0567	Cha6605_5698	no
Chroococcales cyanobacterium CENA595	UH38_15650	UH38_04300	UH38_04295	yes
Chroococcidiopsis thermalis PCC 7203	Chro_5975	Chro_1097	Chro_1098	yes
Chrysosporum ovalisporum	apha_00662	apha_00219	apha_00220	yes
Coleofasciculus chthonoplastes PCC 7420	MC7420_332	MC7420_3843	MC7420_3826	yes
Crinalium epipsammum PCC 9333	Cri9333_1245	Cri9333_0086	Cri9333_0087	yes
Crocosphaera watsonii WH 0003		CWATWH0003_3253	CWATWH0003_3254	yes
Crocosphaera watsonii WH 0401		CWATWH0401_4308	CWATWH0401_4309	yes
Crocosphaera watsonii WH 0402		CWATWH0402_2348	CWATWH0402_2347	yes
Crocosphaera watsonii WH 8501		CwatDRAFT_3304	CwatDRAFT_3305	yes
Crocosphaera watsonii WH 8502		CWATWH8502_4014	CWATWH8502_4015	yes
Cyanobacterium stanieri PCC 7202		Cyast_2492	Cyast_0883	no
Cyanobium gracile PCC 6307	Cyagr_1613	Cyagr_0712	Cyagr_0711	yes
Cyanobium sp. CACIAM 14		ER33_03945	ER33_03950	yes
Cyanobium sp. PCC 7001	CPCC7001_1589	CPCC7001_2238	CPCC7001_1771	yes
Cyanothece sp. ATCC 51142		cce_2793	cce_2794	yes
Cyanothece sp. CCY0110		CY0110_20800	CY0110_20805	yes
Cyanothece sp. PCC 7424		PCC7424_2538	PCC7424_2537	yes
Cyanothece sp. PCC 7425	Cyan7425_1416	Cyan7425_4685	Cyan7425_4686	yes
Cyanothece sp. PCC 7822	Cyan7822_3407	Cyan7822_3093	Cyan7822_3092	yes
Cyanothece sp. PCC 8801		PCC8801_1085	PCC8801_1086	yes
Cyanothece sp. PCC 8802		Cyan8802_1114	Cyan8802_1115	yes
Cylindrospermopsis raciborskii CS-505	CRC_03489	CRC_02618	CRC_02617	yes
Cylindrospermum stagnale PCC 7417	Cylst_3586	Cylst_0648	Cylst_0647	yes
Dactylococcopsis salina PCC 8305		Dacsa_3086	Dacsa_3087	yes
Fischerella sp. JSC-11	FJSC11DRAFT_4034	FJSC11DRAFT_2995	FJSC11DRAFT_2994	yes
Geitlerinema sp. PCC 7407	GEI7407_3371	GEI7407_3824	GEI7407_3823	yes
Gloeocapsa sp. PCC 7428	Glo7428_2387	Glo7428_2835	Glo7428_2834	yes
Halothece sp. PCC 7418		PCC7418_0643	PCC7418_3190	no
Hapalosiphon sp. MRB220	AMR41_15500	AMR41_17040	AMR41_17035	yes
Hassallia byssoidea VB512170	PI95_13430	PI95_03860	PI95_03855	yes
Leptolyngbya sp. Heron Island J	N836_20815	N836_23885	N836_23890	yes
Leptolyngbya sp. PCC 7375	Lepto7375DRAFT_1454	Lepto7375DRAFT_4055	Lepto7375DRAFT_4056	yes
Leptolyngbya sp. PCC 7376		Lepto7376_0030	Lepto7376_0031	yes
Limnoraphis robusta CS-951	WN50_30260	WN50_29005	WN50_29000	yes
Lyngbya aestuarii BL J	M595_5014	M595_0669	M595_1652	no
Lyngbya sp. PCC 8106	L8106_00620	L8106_24130	L8106_21062, Transposase gene close by	no
Mastigocladus laminosus UU774		SP67_14705	SP67_14710	yes
Mastigocoleus testarum BC008	BC008_36015	BC008_17400	BC008_17405	yes
Microcoleus sp. PCC 7113	Mic7113_5592	Mic7113_0448	Mic7113_0449	yes
Microcoleus vaginatus FGP-2		MicvaDRAFT_0599	MicvaDRAFT_0600	yes
Microcystis aeruginosa DIANCHI905		C789_806	C789_807	yes
Microcystis aeruginosa NIES-44		N44_01746	N44_01745	yes
Microcystis aeruginosa NIES-843		MAE_06240	MAE_06230	yes
Microcystis aeruginosa PCC 7941		MICAD_2620029	MICAD_2620030	yes
Microcystis aeruginosa PCC 9432		MICCA_1930008	MICCA_1930007	yes
Microcystis aeruginosa PCC 9443		MICAC_5890005	MICAC_5890004	yes
Microcystis aeruginosa PCC 9701		MICAK_310007	MICAK_310006	yes
Microcystis aeruginosa PCC 9717		MICAB_8120001	MICAB_8120002	yes
Microcystis aeruginosa PCC 9806		MICAE_1370022	MICAE_1370023	yes
Microcystis aeruginosa PCC 9807		MICAF_3760005	MICAF_3760004	yes
Microcystis aeruginosa PCC 9808		MICAG_660030	MICAG_660031	yes
Microcystis aeruginosa PCC 9809		MICAH_1090007	MICAH_1090006	yes
Microcystis aeruginosa SPC777		MAESPC_00544	MAESPC_00545	yes
Microcystis aeruginosa TAIHU98		O53_968	O53_486	yes
Microcystis panniformis FACHB-1757		VL20_1384	VL20_1383	yes
Microcystis sp. T1-4		MICAI_2550004	MICAI_2550005	yes
Moorea producens 3L		LYNGBM3L_09160	LYNGBM3L_09150	yes
Neosynechococcus sphagnicola sy1		DO97_18275	DO97_18280	yes
Nodularia spumigena CCY9414	N9414_17483	N9414_09306	N9414_09311	yes
Nostoc piscinale CENA21		ACX27_25080	ACX27_25085	yes
Nostoc punctiforme PCC 73102	Npun_R2762	Npun_R4751	Npun_R4750	yes
Nostoc sp. PCC 7107	Nos7107_0443	Nos7107_4199	Nos7107_4198	yes
Nostoc sp. PCC 7120	alr1698	alr5134	alr5135	yes
Nostoc sp. PCC 7524	Nos7524_2330	Nos7524_2143	Nos7524_2142	yes
Oscillatoria acuminata PCC 6304		Oscil6304_2405	Oscil6304_2404	yes
Oscillatoria nigro-viridis PCC 7112		Osc7112_5203	Osc7112_5202	yes
Oscillatoriales cyanobacterium JSC-12	OsccyDRAFT_1455	OsccyDRAFT_2573	OsccyDRAFT_2574	yes
Phormidesmis priestleyi Ana	HLUCCA11_12365	HLUCCA11_07030	HLUCCA11_07035	yes
Phormidium sp. OSCR		HLUCCO16_19605	HLUCCO16_19600	yes
Planktothricoides sp. SR001		AM228_05645	AM228_05640	yes
Planktothrix agardhii NIVA-CYA 126/8	A19Y_2499	A19Y_0313	A19Y_0312	yes
Pleurocapsa sp. PCC 7327		Ple7327_3875	Ple7327_3874	yes
Prochlorococcus marinus str. AS9601		A9601_10201	A9601_10211	yes
Prochlorococcus marinus str. EQPAC1		PROCH_0548	PROCH_0549	yes
Prochlorococcus marinus str. GP2		EU91_0990	EU91_0991	yes
Prochlorococcus marinus str. LG		EV04_0313	EV04_0314	yes
Prochlorococcus marinus str. MIT 9107		EU92_1316	EU92_1315	yes
Prochlorococcus marinus str. MIT 9116		EU93_1634	EU93_1635	yes
Prochlorococcus marinus str. MIT 9123		EU94_1944	EU94_1945	yes
Prochlorococcus marinus str. MIT 9201		EU95_0134	EU95_0133	yes
Prochlorococcus marinus str. MIT 9211		P9211_09131	P9211_09141	yes
Prochlorococcus marinus str. MIT 9215		P9215_10521	P9215_10531	yes
Prochlorococcus marinus str. MIT 9301		P9301_10191	P9301_10201	yes
Prochlorococcus marinus str. MIT 9302		EU96_0915	EU96_0916	yes
Prochlorococcus marinus str. MIT 9303		P9303_14491	P9303_14481	yes
Prochlorococcus marinus str. MIT 9311		EU97_1544	EU97_1543	yes
Prochlorococcus marinus str. MIT 9312		PMT9312_0951	PMT9312_0952	yes
Prochlorococcus marinus str. MIT 9314		EU98_1209	EU98_1210	yes
Prochlorococcus marinus str. MIT 9322		EV00_1337	EV00_1336	yes
Prochlorococcus marinus str. MIT 9401		EV01_1322	EV01_1321	yes
Prochlorococcus marinus str. MIT 9515		P9515_09251	P9515_09241	yes
Prochlorococcus marinus str. NATL1A		NATL1_10401	NATL1_10411	yes
Prochlorococcus marinus str. NATL2A		PMN2A_0358	PMN2A_0359	yes
Prochlorococcus marinus str. PAC1		EV03_2182	EV03_2183	yes
Prochlorococcus marinus str. SB		EV02_0315	EV02_0316	yes
Prochlorococcus marinus str. SS2		EV08_1449	EV08_1450	yes
Prochlorococcus marinus str. SS35		EV09_1123	EV09_1122	yes
Prochlorococcus marinus str. SS51		EV10_1380	EV10_1381	yes
Prochlorococcus marinus subsp. marinus str. CCMP1375		Pro_0986	Pro_0987	yes
Prochlorococcus sp. MIT 0602		EV06_1176	EV06_1177	yes
Prochlorococcus sp. MIT 0603		EV07_1024	EV07_1025	yes
Prochlorococcus sp. MIT 0604		EW14_1054	EW14_1055	yes
Prochlorococcus sp. MIT 0701		EV12_2558	EV12_2557	yes
Prochlorococcus sp. MIT 0702		EV13_0647	EV13_0648	yes
Prochlorococcus sp. MIT 0703		EV14_2927	EV14_2928	yes
Prochlorococcus sp. MIT 0801		EW15_1056	EW15_1057	yes
Prochlorothrix hollandica PCC 9006		PROH_04955	PROH_04950	yes
Pseudanabaena biceps PCC 7429	Pse7429DRAFT_3613	Pse7429DRAFT_4264	Pse7429DRAFT_4263	yes
Pseudanabaena sp. PCC 7367		Pse7367_1466	Pse7367_1465	yes
Raphidiopsis brookii D9	CRD_01863	CRD_01329	CRD_01330	yes
Richelia intracellularis HH01		RINTHH_8910	RINTHH_8900	yes
Richelia intracellularis HM01		RINTHM_13270	RINTHM_13280	yes
Scytonema millei VB511283	QH73_44930	QH73_34000	QH73_34005	yes
Scytonema tolypothrichoides VB-61278	SD80_14755	SD80_11700	SD80_11695	yes
Stanieria cyanosphaera PCC 7437		Sta7437_1040	Sta7437_1039	yes
Synechococcus elongatus PCC 6301	syc2106_d, coexpressed with syc2107_d, cation diffusion facilitator family transporter	syc0933_c	syc0932_c	yes
Synechococcus elongatus PCC 7942	Synpcc7942_1990	Synpcc7942_0590	Synpcc7942_0591	yes
Synechococcus sp. BL107		BL107_13210	BL107_13215	yes
Synechococcus sp. CC9311		sync_1311	sync_1310	yes
Synechococcus sp. CC9605	Syncc9605_1998	Syncc9605_1316	Syncc9605_1315	yes
Synechococcus sp. CC9902		Syncc9902_1159	Syncc9902_1160	yes
Synechococcus sp. GFB01		SYNGFB01_06910	SYNGFB01_06905	yes
Synechococcus sp. JA-2-3B''a(2-13)	CYB_2118	CYB_2290	CYB_2289	yes
Synechococcus sp. JA-3-3Ab	CYA_0706	CYA_2423	CYA_0034	no
Synechococcus sp. KORDI-100	KR100_12415	KR100_08505	KR100_08500	yes
Synechococcus sp. KORDI-49		KR49_02330	KR49_02335	yes
Synechococcus sp. KORDI-52		KR52_09915	KR52_09920	yes
Synechococcus sp. PCC 6312	Syn6312_3224	Syn6312_0290	Syn6312_2533	no
Synechococcus sp. PCC 7002		SYNPCC7002_A2757	SYNPCC7002_A2758	yes
Synechococcus sp. PCC 7335	S7335_1739	S7335_2689	S7335_5187	yes
Synechococcus sp. RCC307		SynRCC307_1482	SynRCC307_1481	yes
Synechococcus sp. RS9916		RS9916_30239	RS9916_30244	yes
Synechococcus sp. RS9917		RS9917_00307	RS9917_00302	yes
Synechococcus sp. UTEX 2973	M744_06465	M744_13900	M744_13895	yes
Synechococcus sp. WH 5701	WH5701_08129	WH5701_09400	WH5701_09395	yes
Synechococcus sp. WH 7803		SynWH7803_1108	SynWH7803_1107	yes
Synechococcus sp. WH 7805		WH7805_03477	WH7805_03482	yes
Synechococcus sp. WH 8016		Syn8016DRAFT_0375	Syn8016DRAFT_0374	yes
Synechococcus sp. WH 8020		WB44_03725	WB44_03720	yes
Synechococcus sp. WH 8109		Syncc8109_1350	Syncc8109_1351	yes
Synechocystis sp. PCC 6714	D082_08550	D082_12200	D082_27810	no
Synechocystis sp. PCC 6803	MYO_124100	MYO_117860	MYO_129190	no
Synechocystis sp. PCC 6803	sll0615	slr1170	ssr1558	no
Synechocystis sp. PCC 6803	SYNGTS_2385	SYNGTS_1768	SYNGTS_2891	no
Synechocystis sp. PCC 6803 substr. GT-I	SYNGTI_2384	SYNGTI_1768	SYNGTI_2890	no
Synechocystis sp. PCC 6803 substr. PCC-N	SYNPCCN_2383	SYNPCCN_1767	SYNPCCN_2889	no
Synechocystis sp. PCC 6803 substr. PCC-P	SYNPCCP_2383	SYNPCCP_1767	SYNPCCP_2889	no
Thermosynechococcus elongatus BP-1	tlr0379	tlr1735	tll0026	no
Thermosynechococcus sp. NK55a	NK55_03590	NK55_05315	NK55_09365	no
Tolypothrix campylonemoides VB511288	SD81_29605	SD81_06445	SD81_06440	yes
Tolypothrix sp. PCC 7601	FDUTEX481_03617	FDUTEX481_09272	FDUTEX481_09271	yes
Trichodesmium erythraeum IMS101		Tery_2302	Tery_2301	yes
Xenococcus sp. PCC 7305		Xen7305DRAFT_00018470	Xen7305DRAFT_00018460	yes
	total	% of total
species	172	100
hmx1_hmx2 in operon	155	90.1163
hmx1_hmx2 NOT in operon	17	9.88372
